# Spatiotemporal dynamics and selectivity of mRNA translation during mouse pre-implantation development

**DOI:** 10.1101/2024.10.28.620693

**Authors:** Hao Ming, Rajan Iyyappan, Kianoush Kakavand, Michal Dvoran, Andrej Susor, Zongliang Jiang

## Abstract

Translational regulation is pivotal during preimplantation development. However, how mRNAs are selected for temporal regulation and their dynamic utilization and fate during this period are still unknown. Using a high-resolution ribosome profiling approach, we analyzed the transcriptome, as well as monosome- and polysome-bound RNAs of mouse oocytes and embryos, defining an unprecedented extent of spatiotemporal translational landscapes during this rapid developmental phase. We observed previously unknown mechanisms of translational selectivity, i.e., stage-wise deferral of loading monosome-bound mRNAs to polysome for active translation, continuous translation of both monosome and polysome-bound mRNAs at the same developmental stage, and priming to monosomes after initial activation. We showed that a eukaryotic initiation factor Eif1ad3, which is exclusively translated in the 2-Cell embryo, is required for ribosome biogenesis post embryonic genome activation. Our study thus provides genome-wide datasets and analyses of spatiotemporal translational dynamics accompanying mammalian germ cell and embryonic development and reveals the contribution of a novel translation initiation factor to mammalian pre-implantation development.
