## Supplementary material for "Spatiotemporal dynamics and selectivity of mRNA translation during mouse pre-implantation development": Table S

### Sheet: Sheet1
REAGENT or RESOURCE	SOURCE	IDENTIFIER
Antibodies
Anti- 6x-His Tag	Thermo Fisher	Cat # MA1-21315
Anti- Nucleolin	Cell Signaling Technology	Cat # 14574
Anti- SPIC	Thermo Fisher	Cat # PA5-67537
Anti- EZH2	Cell Signaling Technology	Cat # 5246
Anti- GAPDH	Sigma Aldrich	Cat # G9545
Chemicals, peptides, and recombinant proteins
PMSG	Prospec	Cat # Hor-272
hCG	Prospec	Cat # Hor-250
W7 hydrochloride	Sigma Aldrich	Cat # 681629
Trizol reagent	Invitrogen	Cat # 15596026
Critical commercial assays
SMART-Seq® v4 Ultra® Low Input RNA Kit for Sequencing	Tkara Bio	Cat # 634897
Magna RIP® RNA-Binding Protein Immunoprecipitation Kit	Sigma	Cat # 17-700
Nextera XT DNA Library Preparation Kit	illumina	Cat # 15032350
HiScribe® T7 ARCA mRNA Kit	NEB	Cat # E2065S
mMESSAGE mMACHINE™ T3 Transcription Kit	Invitrogen	Cat # AM1348
Oligonucleotides
gEif1ad234678_m1 gRNA	Synthego	AACCCCUACCAACUGGUCGGGGUUUGAAACCUUCAUCUGGAUUGUACUUUAACAUUA
gEif1ad234678_m2 gRNA	Synthego	AACCCCUACCAACUGGUCGGGGUUUGAAACGGAUUGUACUUUAAUAUUAUAUCAGCU
Primer_Eif1ad3-Histag_F	IDT	tgacTAATACGACTCACTATAGGGgccaccATGCCAAAGAATAAAGGCAA
Primer_Eif1ad3-Histag_R	IDT	ctagTTAGTGGTGATGGTGATGATGGATATCATCAATGTCTTCATCA
